# A pilot study for whole proteome tagging in *C. elegans*

**DOI:** 10.64898/2026.02.09.704846

**Authors:** Matthew Eroglu, Oliver Hobert

## Abstract

Tagging all proteins encoded by an animal genome with a fluorescent tag would open many windows to the discovery of unexpected patterns of protein expression and localization. To scale such an approach, it would be beneficial to introduce multiple, spectrally distinct fluorophore tags in parallel. As proof of concept for scalable pooled tagging, we undertook a pilot study in the nematode *C. elegans,* in which we set out to tag 30 different genetic loci with three different fluorophores, with 3 tags being introduced at a time. By choosing essential genes, predicted based on transcriptomics to cover a range of expression levels, we explore issues relating to disrupting gene function and visibility of tagged proteins. We demonstrate that such a tagging approach is highly efficient and indeed reveals unanticipated patterns of cellular sites of expression, as well as subcellular protein localization. We hope that this pilot study will motivate attempts to scale this tagging approach to more loci and, ultimately, the whole genome.
