## Supplementary material for "A pilot study for whole proteome tagging in *C. elegans*": Supp Table 1

### Sheet: Primers
Seq Name	Sequence
ME1 Y82E9BR.3 tFp	[Phos]ATTTAATTTCAATTTTTTCAGGTAAAGAACTTTCATCCAGCCATGGTCTCCAAGGGAGAGGAGCTC
ME1 cts-1 tFp	[Phos]CACTCCACCGATGGACTTATCAAGCTTGCTCTCGCCGCCAAGAAAAGCAGCGGTGGAGCAAG
ME1 cah-4 tFp	[Phos]TGCCAAGACAGATGCGACCGTGAAATCCGATCTTCCTTCAACTTTAGCAGCGGTGGAGCAAG
ME2 eef-1A.1 tFp	[Phos]GGAAAGGTCACCAAGTCCGCCCAAAAGGCTGCACCAAAGAAGAAGAGCAGCGGTGGAGCAAG
ME2 ZK632.9 tFp	[Phos]AAGCTTTATAATAATTTTTTGTTGCAGAAAATTACCAACGAGATGGTCTCCACCGGAGAGGAGCT
ME2 acdh-10 tFp	[Phos]CGCATGCTTCTCGGACATTTCGCGCAAAATGGAACTAGCAGAATTAGCAGCGGTGGAGCAAG
ME3 par-5 tFp	[Phos]GGAGCTGAAGATCAAGAGCAGGAGGGAAACCAGGAAGCTGGAAACAGCAGCGGTGGAGCAAG
ME3 Y22D7AL.10tFp	[Phos]GAATACTCAATCTTCCGCGAGTCTGATCTTCTCGGAGTCTTCCATAGCAGCGGTGGAGCAAG
ME3 hxk-1 tFp	[Phos]GAGGAAAAGCTTGCCGCTTCTCTTTCATCGTCATCGTCCAATCAGAGCAGCGGTGGAGCAAG
ME4 act-4 tFp	[Phos]GAGTACGACGAGTCCGGCCCATCGATTGTCCACCGCAAGTGCTTCAGCAGCGGTGGAGCAAG
ME4 pyr-1 tFp	[Phos]GTTCGTATGTCTATTCTATCCCTTCTTCTTGGAAGAGGGCATCTTAGCAGCGGTGGAGCAAG
ME4 fasn-1 tFp	[Phos]TCATCTTCAGTAACAGTTGAACACATCAACAGGATTATTCTTCAAAGCAGCGGTGGAGCAAG
ME5cox-6b tFp	[Phos]GACGAGCTTCTTTCCGAGGGACGTTTCCCAGCTAAATTCGATCGCAGCAGCGGTGGAGCAAG
ME5 tdo-2 tFp	[Phos]TCCGAACATTCAAATCTTTCACATTCCCAATCATCAGAAAGTGATAGCAGCGGTGGAGCAAG
ME5 F54C8.1 tFp	[Phos]AAACTTGGAAGAAAAACTGGTGACGGATTCTACTCGTACAAGAAAAGCAGCGGTGGAGCAAG
ME6 pab-1 tFp	[Phos]AAGGTCGACGAAGCTGCATCGGTTCTCGTTTCCGCTCAGAAGCAAAGCAGCGGTGGAGCAAG
ME6 dld-1 tFp	[Phos]GAAGCCAATCTTGCAGCCTATTGTGGAAAGGCCATCAACAACGTCAGCAGCGGTGGAGCAAG
ME6 set-1 tFp	[Phos]CGTTCAGCAGAGACGATTGCCAAGAATCCATGGCTTGTGAACACAAGCAGCGGTGGAGCAAG
ME7 hsp-1 tFp	[Phos]GGAGCCGCCGGAGGAGCTGGAGGACCAACGATCGAGGAGGTCGACAGCAGCGGTGGAGCAAG
ME7 tpi-1 tFp	[Phos]GCATCGTTGAAACCCGATTTTGTCAAGATTATCAACGCCAGATCTAGCAGCGGTGGAGCAAG
ME7 flad-1 tFp	[Phos]TAATTTCAAATGTTATATTTTTCCTTTTTTCAGATTCCAAAAATGGACTCCACCGAGGCCGTC
ME8 vha-2 tFp	[Phos]TTGGGACTCTACGGTATGATTGTCGCTCTTATCCTTGGAACATCCAGCAGCGGTGGAGCAAG
ME8 asb-1 tFp	[Phos]ATACAGATATTCAGTAACGCCCAAAAATTCTTTGAATTCCAGATGGTCTCCACCGGAGAGGAGCT
ME8 hat-1 tFp	[Phos]TATCAAAAAACTATTGATCGAATTGAGCAGCATCCAAGCATTTTTAGCAGCGGTGGAGCAAG
ME9 gdh-1 tFp	[Phos]GAGAAGGTCTACAACACCTACAGAACCGCTGGATTCACCTTCACAAGCAGCGGTGGAGCAAG
ME9 kars-1 tFp	[Phos]GGTACTGAGAAGAAGACCGATTTCGATGCTCCAACAACACTTGCTAGCAGCGGTGGAGCAAG
ME9 cbp-1 tFp	[Phos]ATGCCACAACAACAACAGCCTCATCCATCTAACGCTGGCGGTCAAAGCAGCGGTGGAGCAAG
ME10 nap-1 tFp	[Phos]GGAGAGGACGGTGATGATGTGTCAGACTTCAGTGACGATGAGGCTAGCAGCGGTGGAGCAAG
ME10 hprt-1 tFp	[Phos]ATTTGTGTCATGAGCCCTGCTGGAATTGAGAAATATAAATCGGAAAGCAGCGGTGGAGCAAG
ME10 acly-1 tFp	[Phos]AATTTCTTTCAGGTAACTCGTTCTCTTTGGAACAAGTGAACAATGGACTCCACCGAGGCCGTC
ME1 Y82E9BR.3 tR	TACGAGGAGGGAGCGGGTGAGTGGGAGAGCAAGGCGCTGGCAGTAGGTCGCGACCGGTGG
ME1 cts-1 tR	ATTTATTACACTTTACAACAAAAAAGATCAAGGTGTGGGAACTTAGAGGTGGGCCTCGAGGG
ME1 cah-4 tR	CTAAATAGAAAAAACCATTGAGAAGGGAAAAAAATAAGAAATTTACTTGTCGTCGTCGTCCTTGTAGTC
ME2 eef-1A.1 tR	AATTTATTCAAAAATCAACAAGATAAACTCAACAATGAAGATTTAGAGCTTGTGTCCGAGCTTGG
ME2 ZK632.9 tR	TCCGGTTTGCTCGAATGCGGCAGCCATTTCTTCAGCAGTCGACGAGGTGGCGACCGGTGGATC
ME2 acdh-10 tR	GACCTCGTGTTGTGTAACCAAATTGCTCAAAAACGGCACATCCTACTTGTCGTCGTCGTCCTTGTAGTC
ME3 par-5 tR	GTCAGCTTTATATAATGGCAATAAAACATTTTGAAATCGTACTTAGAGCTTGTGTCCGAGCTTGG
ME3 Y22D7AL.10 tR	TGAATGAAGATTTGTGAGACCGAAAGCCATATGGAAGATAATTTAGAGGTGGGCCTCGAGGG
ME3 hxk-1 tR	AGTGACAGAAAGCGAATTTTAAACAGATGAGAATCGACGAGACTACTTGTCGTCGTCGTCCTTGTAGTC
ME4 act-4 tR	ACGAACTTCTTTTGAGCGTTGTGGGTGGAAGGGGCAAAAAATTTAGAGCTTGTGTCCGAGCTTGG
ME4 pyr-1 tR	CAACTTTTGAAAACAAAATAAATGAACTGATTAGCAATAAATTTAGAGGTGGGCCTCGAGGG
ME4 fasn-1 tR	AGGGGAGAGATTGGATGAGATTATGGATATGTGATTGTTGATTTACTTGTCGTCGTCGTCCTTGTAGTC
ME5cox-6b tR	CTAATAAAACGCCTGTTCTCGAATACAATCGAACAATCTCATTTAGAGCTTGTGTCCGAGCTTGG
ME5 tdo-2 tR	ATGATAAAATAAACAGAGAAAACAGAGAAATTTCAATAATCTCTAGAGGTGGGCCTCGAGGG
ME5 F54C8.1 tR	AGAATGTTTTATTCTATCAAAAAACAGAAGTAATCTTTCCTATTACTTGTCGTCGTCGTCCTTGTAGTC
ME6 pab-1 tR	TTAGCAACTGGGGGAACGTGCTAAGAGCACTTGGCAATGAACTTAGAGCTTGTGTCCGAGCTTGG
ME6 dld-1 tR	CGAAATTTTTAAAGATACAAAAAAAATGTGAGAGAGAGAGATTTAGAGGTGGGCCTCGAGGG
ME6 set-1 tR	AAATGGATTGAGCAGATCGAAGAGATGTTGTGGAGCAACATATTACTTGTCGTCGTCGTCCTTGTAGTC
ME7 hsp-1 tR	AGAATAAAGATAAAAACCGAGATCAAAAAAGAAGATAAATAATTAGAGCTTGTGTCCGAGCTTGG
ME7 tpi-1 tR	AATCCGGAAAAATCTGTGAAATAGGGGGAAATAAATAATAATTTAGAGGTGGGCCTCGAGGG
ME7 flad-1 tR	GCTCAAAGATCCATTGATTTTCTGAGTACCCCATAGGAGTTGCGAGGTGGCGACCGGTGGAT
ME8 vha-2 tR	TGGGAATGAATTATGTGAGCGATTGGAAGATAAGAAGACGATTTAGAGCTTGTGTCCGAGCTTGG
ME8 asb-1 tR	AAAAACGCGAGAGAATGTCTGAGGAGATGACAAGCGACTCAACGAGGTGGCGACCGGTGGATC
ME8 hat-1 tR	CCACATGTAATTTCAAATTAAAATAAGATACAGATACAACGATTACTTGTCGTCGTCGTCCTTGTAGTC
ME9 gdh-1 tR	AAAGAGGATACAAGAGCCATGAGATGAGTGAGAAGTGGGTACTTAGAGCTTGTGTCCGAGCTTGG
ME9 kars-1 tR	TAATGAAAACCAAAGCTGTAATTATGACATCTCCGTGAATAATTAGAGGTGGGCCTCGAGGG
ME9 cbp-1 tR	AGGAAATATGAACAGGAAAGGAATAAGAACTAAATCGAGACATTACTTGTCGTCGTCGTCCTTGTAGTC
ME10 nap-1 tR	TTTCAAAAATTGGCAAATTAATAAGTGGTCCATCGATACTGCTTAGAGCTTGTGTCCGAGCTTGG
ME10 hprt-1 tR	AAATTTCAATTTTTTTTTTCAAAAAAATTGTAAAAATCCAAATTAGAGGTGGGCCTCGAGGG
ME10 acly-1 tR	TGCACTCACTTCTTTTCCAGATAACTCGCTCACAGCCTTCGCCGAGGTGGCGACCGGTGGAT

### Sheet: crRNAs
Group	Gene	Guide
1	Y82E9BR.3	AGCAAGGCGCTGGCAGTACA
	cts-1	AGGTGTGGGAACTTATTTCT
	cah-4	ATAAGAAATTTAAAAGTTGA
2	eef-1A.1	ATGAAGATTTACTTCTTCTT
	ZK632.9	GTCGTCGACTGCTGAAGAAA
	acdh-10	AAATGGAACTAGCAGAATTT
3	par-5	GTACTTAGTTTCCAGCTTCC
	Y22D7AL.10	CCATATGGAAGATAATTTAA
	hxk-1	GAATCGACGAGACTACTGAT
4	act-4	AAATTTAGAAGCACTTGCGG
	pyr-1	TATCCCTTCTTCTTGGAAGA
	fasn-1	ACGATGGATAATACTGGAGA
5	cox-6b	ATTTAGCGATCGAATTTAGC
	tdo-2	TCTAATCACTTTCTGATGAT
	F54C8.1	CTACTCGTACAAGAAATAAT
6	pab-1	ATGAACTTATTGCTTCTGAG
	dld-1	AGAGATTTAGACGTTGTTGA
	set-1	TATTATGTGTTCACAAGCCA
7	hsp-1	TGGAGGACCAACGATCGAGG
	tpi-1	ATAAATAATAATTTAAGATC
	flad-1	CATAGGAGTTGCGACATTTT
8	vha-2	AGACGATTTAGGATGTTCCA
	asb-1	ACAAGCGACTCAACGACATC
	hat-1	TACAACGATTAAAAAATGCT
9	gdh-1	AGAAGTGGGTACTTATGTGA
	kars-1	AACACTTGCTTAATTATTCA
	cbp-1	TATTGACCGCCAGCGTTAGA
10	nap-1	TGAGGCTTAAGCAGTATCGA
	hprt-1	AAATATAAATCGGAATAATT
	acly-1	CAAGTGAACAATGTCGGCGA

### Sheet: Fluorophores
Template	Sequence
Linker::mTagBFP2 (for C-term):	AGCAGCGGTGGAGCAAGCGCAGCCAGTGGTAGCGCGGATCCACCGGTCGCCACCGTCTCCAAGGGAGAGGAGCTCATCAAGGAGAACATGCACATGAAGCTCTACATGGAGGGAACCGTCGACAACCACCACTTCAAGTGCACCTCCGAGGGAGAGGGAAAGCCATACGAGGGAACCCAAACCATGCGTATCAAGGTCGTCGAGGGAGGACCACTCCCATTCGCCTTCGACATCCTCGCCACCTCCTTCCTCTACGGATCCAAGACCTTCATCAACCACACCCAAGGAATCCCAGACTTCTTCAAGCAATCCTTCCCAGAGGGATTCACCTGGGAGCGTGTCACCACCTACGAGGACGGAGGAGTCCTCACCGCCACCCAAGACACCTCCCTCCAAGAC…
mTagBFP2::Linker (for N-term):	GTCTCCAAGGGAGAGGAGCTCATCAAGGAGAACATGCACATGAAGCTCTACATGGAGGGAACCGTCGACAACCACCACTTCAAGTGCACCTCCGAGGGAGAGGGAAAGCCATACGAGGGAACCCAAACCATGCGTATCAAGGTCGTCGAGGGAGGACCACTCCCATTCGCCTTCGACATCCTCGCCACCTCCTTCCTCTACGGATCCAAGACCTTCATCAACCACACCCAAGGAATCCCAGACTTCTTCAAGCAATCCTTCCCAGAGGGATTCACCTGGGAGCGTGTCACCACCTACGAGGACGGAGGAGTCCTCACCGCCACCCAAGACACCTCCCTCCAAGACGGATGCCTCATCTACAACGTCAAGATCCGTGGAGTCAACTTCACCTCCAACGGA…
Linker::mScarlet3 (for C-term):	AGCAGCGGTGGAGCAAGCGCAGCCAGTGGTAGCGCGGATCCACCGGTCGCCACCGACTCCACCGAGGCCGTCATCAAGGAGTTCATGCGTTTCAAGGTCCACATGGAGGGATCCATGAACGGACACGAGTTCGAGATCGAGGGAGAGGGAGAGGGACGTCCATACGAGGGAACCCAAACCGCCAAGCTCCGTGTCACCAAGGGAGGACCACTCCCATTCTCCTGGGACATCCTCTCCCCACAATTCATGTACGGATCCCGTGCCTTCACCAAGCACCCAGCCGACATCCCAGACTACTGGAAGCAATCCTTCCCAGAGGGATTCAAGTGGGAGCGTGTCATGAACTTCGAGGACGGAGGAGCCGTCTCCGTCGCCCAAGACACCTCCCTCGAGGACGGA…
mScarlet3::linker (for N-term):	GACTCCACCGAGGCCGTCATCAAGGAGTTCATGCGTTTCAAGGTCCACATGGAGGGATCCATGAACGGACACGAGTTCGAGATCGAGGGAGAGGGAGAGGGACGTCCATACGAGGGAACCCAAACCGCCAAGCTCCGTGTCACCAAGGGAGGACCACTCCCATTCTCCTGGGACATCCTCTCCCCACAATTCATGTACGGATCCCGTGCCTTCACCAAGCACCCAGCCGACATCCCAGACTACTGGAAGCAATCCTTCCCAGAGGGATTCAAGTGGGAGCGTGTCATGAACTTCGAGGACGGAGGAGCCGTCTCCGTCGCCCAAGACACCTCCCTCGAGGACGGAACCCTCATCTACAAGGTCAAGCTCCGTGGAACCAACTTCCCACCAGACGGACCA…
linker::mStayGold (for C-term):	AGCAGCGGTGGAGCAAGCGCAGCCAGTGGTAGCGCGGATCCACCGGTCGCCACCGTCTCCACCGGAGAGGAGCTCTTCACCGGAGTCGTCCCATTCAAGTTCCAACTCAAGGGAACCATCAACGGAAAGTCCTTCACCGTCGAGGGAGAGGGAGAGGGAAACTCCCACGAGGGATCCCACAAGGGAAAGTACGTCTGCACCTCCGGAAAGCTCCCAATGTCCTGGGCCGCCCTCGGAACCTCCTTCGGATACGGAATGAAGTACTACACCAAGTACCCATCCGGACTCAAGAACTGGTTCCACGAGGTCATGCCAGAGGGATTCACCTACGACCGTCACATCCAATACAAGGGAGACGGATCCATCCACGCCAAGCACCAACACTTCATGAAGAACGGA…
mStayGold::linker (for N-term):	GTCTCCACCGGAGAGGAGCTCTTCACCGGAGTCGTCCCATTCAAGTTCCAACTCAAGGGAACCATCAACGGAAAGTCCTTCACCGTCGAGGGAGAGGGAGAGGGAAACTCCCACGAGGGATCCCACAAGGGAAAGTACGTCTGCACCTCCGGAAAGCTCCCAATGTCCTGGGCCGCCCTCGGAACCTCCTTCGGATACGGAATGAAGTACTACACCAAGTACCCATCCGGACTCAAGAACTGGTTCCACGAGGTCATGCCAGAGGGATTCACCTACGACCGTCACATCCAATACAAGGGAGACGGATCCATCCACGCCAAGCACCAACACTTCATGAAGAACGGAACCTACCACAACATCGTCGAGTTCACCGGACAAGACTTCAAGGAGAACTCCCCA…
Universal linker	AGCAGCGGTGGAGCAAGCGCAGCCAGTGGTAGCGCGGATCCACCGGTCGCCACC
Universal priming sequences	Q5 Tm (oC)	Forward	Reverse
C-term mTagBFP2	70	AGCAGCGGTGGAGCAAG	GAGCTTGTGTCCGAGCTTGG
N-term mTagBFP2	70	GTCTCCAAGGGAGAGGAGCTC	GGTCGCGACCGGTGG
C-term mStayGold	70	AGCAGCGGTGGAGCAAG	GAGGTGGGCCTCGAGGG
N-term mStayGold	72	GTCTCCACCGGAGAGGAGCT	GGTGGCGACCGGTGGATC
C-term mScarlet3	69	AGCAGCGGTGGAGCAAG	GGATCCTCCGGATCCTCCG
N-term mScarlet3	72	GACTCCACCGAGGCCGTC	GGTGGCGACCGGTGGAT
